# A massively parallel reporter assay of *MECP2* cis-regulatory elements reveals genetic candidates for male-biased autism

**DOI:** 10.64898/2026.05.08.723809

**Authors:** Rebecca Meyer-Schuman, Fisher Cherry, Yang Sui, Athanasios Papastathopoulos-Katsaros, Yi Zhong, Yidan Li, Tianyun Wang, Kelsey Hennick, Druha Karunakaran, Hanna Berk-Rauch, Zhandong Liu, Aravinda Chakravarti, Tomasz Nowakowski, Evan E. Eichler, Huda Zoghbi

## Abstract

Autism affects males four times more often than females, yet the basis of this sex bias remains unclear. One hypothesis is that hypomorphic variants in X-linked genes—genes where loss-of-function alleles cause syndromic neurodevelopmental disorders (NDDs) predominantly in females—produce milder, non-syndromic phenotypes in hemizygous males. We tested this by investigating cis-regulatory elements (CREs) of *MECP2*, a dosage-sensitive X-linked gene. Using a massively parallel reporter assay in human neurons, we mapped transcription factor binding sites within *MECP2* CREs and tested autism-associated variants for functional impact. We identified two noncoding variants that change CRE activity, each with a male-biased phenotype. One of these, a promoter variant, disrupts NFY binding and reduces *MECP2* expression by ∼30%, a magnitude that produces autism-like phenotypes in mice. These findings suggest noncoding *MECP2* variants can cause non-syndromic, male-biased autism, and provide a framework for uncovering regulatory variants in other X-linked NDD genes that may contribute to autism’s missing heritability.
