## Supplementary Table 1 for "A massively parallel reporter assay of *MECP2* cis-regulatory elements reveals genetic candidates for male-biased autism"

### Sheet: gnomAD alleles
				gnomAD_v3.1.2 (non-neuro)
CHROM	POS	END	ID	REF	ALT	AC_XY	AN_XY	AF_XY
chrX	154097884	154097885	rs11575802	A	AG	453	28198	0.016065
chrX	154098137	154098138	rs7050893	C	T	295	34498	0.00855122
chrX	154051703	154051704	rs1624766	C	T	20400	32491	0.627866
chrX	154050984	154050985	rs185192492	C	A	60	33500	0.00179104
chrX	154137094	154137095	rs73629143	C	G	723	34238	0.0211169
chrX	154136935	154136936	rs11384817	A	AC	14328	33775	0.424219
chrX	154136844	154136845	rs5945179	G	A	13162	33186	0.396613
chrX	154136803	154136804	rs5987216	A	G	15161	33081	0.458299
chrX	154136777	154136778	rs201109330	T	TGCGA	412	34158	0.0120616
chrX	154046576	154046577	rs3027940	G	A	539	33113	0.0162776
chrX	154046234	154046235	rs150895442	C	T	229	34429	0.00665137
chrX	154046641	154046642	rs147178363	C	T	148	32590	0.00454127
chrX	154046816	154046817	rs781946496	A	T	64	32113	0.00199296
chrX	154046529	154046530	rs17435	T	A	19974	31856	0.627009
chrX	154117202	154117203	rs5987213	G	A	6498	26686	0.243498
chrX	154116812	154116813	rs139482475	G	A	421	34053	0.0123631
chrX	154117199	154117200	rs112316178	C	A	341	27502	0.0123991
chrX	154117115	154117116	rs56668727	C	CT	311	20502	0.0151693
chrX	154117094	154117095	rs200572983	T	TTTTTC	242	23438	0.0103251
