## Supplementary Table 3 for "A massively parallel reporter assay of *MECP2* cis-regulatory elements reveals genetic candidates for male-biased autism"

### Sheet: Sheet1
CRE	Bin	Number of shuffles that alter activity
		Decrease	Increase	No change	Total shuffles	% Decreasing	% Increasing	>50 shuffles	>10% change activity	Predicted TF hotspot
Promoter	1-50	4	1	3	8	50	12.5	FALSE	TRUE	FALSE
Promoter	50-100	0	13	1	14	0	92.8571	FALSE	TRUE	FALSE
Promoter	100-150	0	0	44	44	0	0	FALSE	FALSE	FALSE
Promoter	150-200	2	0	32	34	5.88235	0	FALSE	FALSE	FALSE
Promoter	200-250	2	0	76	78	2.5641	0	TRUE	FALSE	FALSE
Promoter	250-300	1	0	56	57	1.75439	0	TRUE	FALSE	FALSE
Promoter	300-350	5	0	140	145	3.44828	0	TRUE	FALSE	FALSE
Promoter	350-400	0	1	46	47	0	2.12766	FALSE	FALSE	FALSE
Promoter	400-450	1	8	82	91	1.0989	8.79121	TRUE	FALSE	FALSE
Promoter	450-500	1	1	81	83	1.20482	1.20482	TRUE	FALSE	FALSE
Promoter	500-550	0	1	34	35	0	2.85714	FALSE	FALSE	FALSE
Promoter	550-600	0	1	28	29	0	3.44828	FALSE	FALSE	FALSE
Promoter	600-650	0	2	70	72	0	2.77778	TRUE	FALSE	FALSE
Promoter	650-700	1	0	117	118	0.847458	0	TRUE	FALSE	FALSE
Promoter	700-750	1	4	98	103	0.970874	3.8835	TRUE	FALSE	FALSE
Promoter	750-800	0	0	181	181	0	0	TRUE	FALSE	FALSE
Promoter	800-850	0	0	53	53	0	0	TRUE	FALSE	FALSE
Promoter	850-900	4	0	276	280	1.42857	0	TRUE	FALSE	FALSE
Promoter	900-970	13	0	114	127	10.2362	0	TRUE	TRUE	TRUE
CRE 2	1-50	0	0	7	7	0	0	FALSE	FALSE	FALSE
CRE 2	50-100	0	0	33	33	0	0	FALSE	FALSE	FALSE
CRE 2	100-150	0	0	16	16	0	0	FALSE	FALSE	FALSE
CRE 2	150-200	3	1	56	60	5	1.66667	TRUE	FALSE	FALSE
CRE 2	200-250	11	2	73	86	12.7907	2.32558	TRUE	TRUE	TRUE
CRE 2	250-300	0	9	39	48	0	18.75	FALSE	TRUE	FALSE
CRE 2	300-350	73	1	112	186	39.2473	0.537634	TRUE	TRUE	TRUE
CRE 2	350-400	23	7	38	68	33.8235	10.2941	TRUE	TRUE	TRUE
CRE 2	400-450	4	1	57	62	6.45161	1.6129	TRUE	FALSE	FALSE
CRE 2	450-500	13	1	144	158	8.22785	0.632911	TRUE	FALSE	FALSE
CRE 2	500-550	36	0	286	322	11.1801	0	TRUE	TRUE	TRUE
CRE 2	550-600	4	1	25	30	13.3333	3.33333	FALSE	TRUE	FALSE
CRE 2	600-650	8	15	235	258	3.10078	5.81395	TRUE	FALSE	FALSE
CRE 2	650-700	4	10	47	61	6.55738	16.3934	TRUE	TRUE	TRUE
CRE 2	700-750	3	2	48	53	5.66038	3.77358	TRUE	FALSE	FALSE
CRE 2	750-800	5	2	56	63	7.93651	3.1746	TRUE	FALSE	FALSE
CRE 2	800-850	3	16	105	124	2.41935	12.9032	TRUE	TRUE	TRUE
CRE 2	850-900	6	2	24	32	18.75	6.25	FALSE	TRUE	FALSE
CRE 2	900-970	2	0	32	34	5.88235	0	FALSE	FALSE	FALSE
CRE 6	1-50	8	0	34	42	19.0476	0	FALSE	TRUE	FALSE
CRE 6	50-100	1	5	24	30	3.33333	16.6667	FALSE	TRUE	FALSE
CRE 6	100-150	1	7	64	72	1.38889	9.72222	TRUE	FALSE	FALSE
CRE 6	150-200	6	15	93	114	5.26316	13.1579	TRUE	TRUE	TRUE
CRE 6	200-250	0	1	73	74	0	1.35135	TRUE	FALSE	FALSE
CRE 6	250-300	1	0	101	102	0.980392	0	TRUE	FALSE	FALSE
CRE 6	300-350	0	1	140	141	0	0.70922	TRUE	FALSE	FALSE
CRE 6	350-400	0	3	200	203	0	1.47783	TRUE	FALSE	FALSE
CRE 6	400-450	1	0	131	132	0.757576	0	TRUE	FALSE	FALSE
CRE 6	450-500	2	0	80	82	2.43902	0	TRUE	FALSE	FALSE
CRE 6	500-550	17	0	71	88	19.3182	0	TRUE	TRUE	TRUE
CRE 6	550-600	0	0	16	16	0	0	FALSE	FALSE	FALSE
CRE 6	600-650	1	16	41	58	1.72414	27.5862	TRUE	TRUE	TRUE
CRE 6	650-700	1	8	5	14	7.14286	57.1429	FALSE	TRUE	FALSE
CRE A	1-50	0	0	28	28	0	0	FALSE	FALSE	FALSE
CRE A	50-100	4	4	64	72	5.55556	5.55556	TRUE	FALSE	FALSE
CRE A	100-150	14	4	191	209	6.69856	1.91388	TRUE	FALSE	FALSE
CRE A	150-200	6	7	51	64	9.375	10.9375	TRUE	TRUE	TRUE
CRE A	200-250	9	4	87	100	9	4	TRUE	FALSE	FALSE
CRE A	250-300	1	19	72	92	1.08696	20.6522	TRUE	TRUE	TRUE
CRE A	300-350	2	4	58	64	3.125	6.25	TRUE	FALSE	FALSE
CRE A	350-400	3	2	89	94	3.19149	2.12766	TRUE	FALSE	FALSE
CRE A	400-450	0	4	60	64	0	6.25	TRUE	FALSE	FALSE
CRE A	450-500	6	0	58	64	9.375	0	TRUE	FALSE	FALSE
CRE A	500-550	0	0	43	43	0	0	FALSE	FALSE	FALSE
CRE A	550-600	6	4	97	107	5.60748	3.73832	TRUE	FALSE	FALSE
CRE A	600-650	5	6	85	96	5.20833	6.25	TRUE	FALSE	FALSE
CRE A	650-700	0	4	106	110	0	3.63636	TRUE	FALSE	FALSE
CRE A	700-750	3	9	242	254	1.1811	3.54331	TRUE	FALSE	FALSE
CRE A	750-800	1	0	57	58	1.72414	0	TRUE	FALSE	FALSE
CRE A	800-850	8	52	120	180	4.44444	28.8889	TRUE	TRUE	TRUE
CRE A	850-900	1	20	31	52	1.92308	38.4615	TRUE	TRUE	TRUE
CRE A	900-970	2	1	29	32	6.25	3.125	FALSE	FALSE	FALSE
CRE B	1-50	0	0	51	51	0	0	TRUE	FALSE	FALSE
CRE B	50-100	0	0	25	25	0	0	FALSE	FALSE	FALSE
CRE B	100-150	0	0	49	49	0	0	FALSE	FALSE	FALSE
CRE B	150-200	0	0	165	165	0	0	TRUE	FALSE	FALSE
CRE B	200-250	1	0	164	165	0.606061	0	TRUE	FALSE	FALSE
CRE B	250-300	7	0	895	902	0.776053	0	TRUE	FALSE	FALSE
CRE B	300-350	0	0	78	78	0	0	TRUE	FALSE	FALSE
CRE B	350-400	1	0	109	110	0.909091	0	TRUE	FALSE	FALSE
CRE B	400-450	1	0	81	82	1.21951	0	TRUE	FALSE	FALSE
CRE B	450-500	2	1	57	60	3.33333	1.66667	TRUE	FALSE	FALSE
CRE B	500-550	0	2	52	54	0	3.7037	TRUE	FALSE	FALSE
CRE B	550-600	0	0	14	14	0	0	FALSE	FALSE	FALSE
CRE B	600-650	0	0	211	211	0	0	TRUE	FALSE	FALSE
CRE B	650-700	1	0	35	36	2.77778	0	FALSE	FALSE	FALSE
CRE B	700-750	0	0	68	68	0	0	TRUE	FALSE	FALSE
CRE B	750-800	0	0	40	40	0	0	FALSE	FALSE	FALSE
CRE B	800-850	0	0	24	24	0	0	FALSE	FALSE	FALSE
CRE B	850-900	0	0	30	30	0	0	FALSE	FALSE	FALSE
CRE B	900-970	0	0	24	24	0	0	FALSE	FALSE	FALSE
