## Supplementary Table 7 for "A massively parallel reporter assay of *MECP2* cis-regulatory elements reveals genetic candidates for male-biased autism"

### Sheet: Sheet1
LentiMPRA Primers (5' to 3')
5BC-AG-f01	CTCACTCAGCCTGCATTTCTGCCAGGGCCCGCTCTAGACCTGCAGGAGGACCGGATCAACT
5BC-AG-r01	GCTTTCGCTTAGCGATGTGTTCACTTTGCACAGTACCGGATTGCCAAGCTGGAAGTCGAGCTTCCATTATATACCCTCTAGTGTCGGTTCACGCAATG
5BC-AG-f02	CTCACTCAGCCTGCATTTCTG
5BC-AG-r02	TGAACAGCTCCTCGCCCTTGCTCACCATGGTGGCGACCGGTNNNNNNNNNNNNNNNCTTAGCTTTCGCTTAGCGATGTGTTC
pLSmP-ass-i741	AATGATACGGCGACCACCGAGATCTACACtggtctacgtCAGCCTGCATTTCTGCCAGGG
P7pLSmP-ass-gfp	CAAGCAGAAGACGGCATACGAGATGCTCCTCGCCCTTGCTCACCATG
pLSmP-ass-seq-R1	GGCCCGCTCTAGACCTGCAGGAGGACCGGATCAACT
pLSmP-ass-seq-R2	CATTATATACCCTCTAGTGTCGGTTCACGCAATG
pLSmP-ass-seq-ind1	GCAAAGTGAACACATCGCTAAGCGAAAGCTAAG
WPRE.F	TACGCTGCTTTAATGCCTTTG
WPRE.R	GGGCCACAACTCCTCATAAAG
LP34.F	TCCTCCGGAGTTATTCTTGGCA
LP34.R	CCCCCCATCTGATCTGTTTCAC
P7-pLSmP-ass16UMI-gfp	CAAGCAGAAGACGGCATACGAGAT(N:25252525)NNNNNNNNNNNNNNNNGCTCCTCGCCCTTGCTCACCATG
P5-pLSmP-5bc-i741#	AATGATACGGCGACCACCGAGATCTACACtggtctacgtGCAAAGTGAACACATCGCTAAGCGAAAGC
P5	AATGATACGGCGACCACCGAGATCTACAC
P7	CAAGCAGAAGACGGCATACGAGAT
pLSmP-bc-seq	GCTCCTCGCCCTTGCTCACCATGGTGGCGACCGGT
pLSmP-UMI-seq	ACCGGTCGCCACCATGGTGAGCAAGGGCGAGGAGC
Luciferase assay cloning primers (5' to 3')
gateway-cassette-fwd	CATTTCTGCCAGGGCCCGCTATCAAACAAGTTTGTACAAA
gateway-cassette-rev	ATTATATACCCTCTAGTGCCATCGAACCACTTTGTACAA
CREA-GW-F	GGGGACAAGTTTGTACAAAAAAGCAGGCTATCATCCCATCTTTGAACTC
CREA-GW-R	ggggaccactttgtacaagaaagctgggtGGAGTATTTCTCACCATC
GW-fullprom-fwd	GGGGACAAGTTTGTACAAAAAAGCAGGCTGGGCAAGCAGCCAAATCAGAA
GW-fullprom-rev	GGGGACCACTTTGTACAAGAAAGCTGGGTTCTTGGCCGGCCCGC
FWD-CREA-833T>C	TCTTCCCTTCGCACTCTCCTT
REV-CREA-833T>C	TTTCAGCACACAAAGGAAAGGG
FWD-CREA-234_C>T	GGGACAGGGCAGGAGCC
REV-CREA-234_C>T	CCAGAAACCACCCTAGGGAG
prom_154098395_G^A_FWD	CACTCTCTTCtCCCGCCAGAG
prom_154098395_G^A_REV	CATGCCAAGGCCTCG
prom_154098137_C^T_gnom_FWD	GTGGACAGAGaGTCAATCGCC
prom_154098137_C^T_gnom_REV	AGATGCACCGAGTGC
prom_154097880_G^A_FWD	TGAGACTCCCtCCTCCCCCGT
prom_154097880_G^A_REV	GCGGCGATGCCGTCAATTG
prom_154097837_A^G_FWD	ACAGCCAAcGACGG
prom_ 154097837_A^G_REV	GATGGCCGGGCT
iPSC editing oligo and genotyping primers (5' to 3')
ssODN	GACTCCCCCCTCCCCCGTCCTCCCCGTCCCAGCCCGGCCATCACAGCCAAcGACGGGCGGGCTCGCAGCGGCGCCGAGGGCGGGGCGCGGGCGCGCAGGT
sgRNA	CCATCACAGCCAATGACGGG
837_genotyping_fwd	GCAAGCAGCCAAATCAGAAT
837_genotyping_rev	ATTTTCCGGACGGCTTTTAC
shRNA knockdown (5' to 3')
shNT oligo	TGCTGTTGACAGTGAGCGACCTAAGGTTAAGTCGCCCTCGTAGTGAAGCCACAGATGTACGAGGGCGACTTAACCTTAGGCTGCCTACTGCCTCGGA
shZNF281-1 oligo	TGCTGTTGACAGTGAGCGACAGCATGAAGTTTATTCAGAATAGTGAAGCCACAGATGTATTCTGAATAAACTTCATGCTGCTGCCTACTGCCTCGGA
shTCF3-1 oligo	TGCTGTTGACAGTGAGCGCCTTGATCAACCAGATGATTAATAGTGAAGCCACAGATGTATTAATCATCTGGTTGATCAAGATGCCTACTGCCTCGGA
shTCF3-2 oligo	TGCTGTTGACAGTGAGCGCACAAGATTTTTTTTTTCTTAATAGTGAAGCCACAGATGTATTAAGAAAAAAAAAATCTTGTATGCCTACTGCCTCGGA
shTCF3-3 oligo	TGCTGTTGACAGTGAGCGACCCTGGGAGTTTGATCTCTTATAGTGAAGCCACAGATGTATAAGAGATCAAACTCCCAGGGCTGCCTACTGCCTCGGA
shTCF3-4 oligo	TGCTGTTGACAGTGAGCGCAGCAACAAATTTTTTTGTATATAGTGAAGCCACAGATGTATATACAAAAAAATTTGTTGCTTTGCCTACTGCCTCGGA
miRE Gib Fwd	ttcttaacccaacagaaggctcgagaaggtatattgctgttgacagtgagcg
miRE Gib Rev	gtaaacaagataattgctcgaattctagccccttgaagtccgaggcagtaggca
qPCR primers (5' to 3')
TCF3-qPCR-FWD	ccagccggaccttcagcgag
TCF3-qPCR-REV	ccgctcttgcctccgagtcc
ZNF281-qPCR-FWD	cggcgggacccccagg
ZNF281-qPCR-REV	caccgctactgccggtacctcc
totalMECP2-FWD	TATTTGATCAATCCCCAGGG
totalMECP2-REV	CTCCCTCTCCCAGTTACCGT
MECP2_e1_Fwd_qPCR	AGGAGAGACTGGAAGAAAAGTC
MECP2_e1_Rev_qPCR	CTTGAGGGGTTTGTCCTTGA
MECP2_e2_Fwd_qPCR	CCCCAGAATACACCTTGCTTCT
MECP2_e2_Rev_qPCR	CTGACTTTTCTTCCCTGAGCCC
hGAPDH-qPCR-F	GGAGCGAGATCCCTCCAAAAT
hGAPDH-qPCR-R	GGCTGTTGTCATACTTCTCATGG
